# RepeatOBserver: tandem repeat visualization and centromere detection

**DOI:** 10.1101/2023.12.30.573697

**Authors:** Cassandra Elphinstone, Rob Elphinstone, Marco Todesco, Loren Rieseberg

## Abstract

Tandem repeats can play an important role in centromere structure, subtelomeric regions, DNA methylation, recombination, and the regulation of gene activity. There is a growing need for bioinformatics tools that can visualize and explore chromosome-scale repeats. Here we present RepeatOBserver, a new tool for visualizing tandem repeats and clustered transposable elements and for identifying potential natural centromere locations, using a Fourier transform of DNA walks: https://github.com/celphin/RepeatOBserverV1. RepeatOBserver can identify a broad range of repeats (3-20, 000bp long) in genome assemblies without any *a priori* knowledge of repeat sequences or the need for optimizing parameters. RepeatOBserver allows for easy visualization of the positions of both perfect and imperfect repeating sequences across each chromosome. We use RepeatOBserver to compare DNA walks, repeat patterns and centromere positions across genome assemblies in a wide range of well-studied species (e.g., human, mouse-ear cress), crops, and non-model organisms (e.g., fern, yew). Analyzing 107 chromosomes with known centromere positions, we find that centromeres consistently occur in regions that have the least diversity in repeat types (i.e. one or a few repeated sequences are present in very high numbers). Taking advantage of this information, we use a genomic Shannon diversity index to predict centromere locations in several other chromosome-scale genome assemblies. The Fourier spectra produced by RepeatOBserver can help visualize historic centromere positions, potential neocentromeres, retrotransposon clusters and gene copy variation. Identification of patterns of split and inverted tandem repeats at inversion boundaries suggests that at least some chromosomal inversions or misassemblies can be predicted with RepeatOBserver. RepeatOBserver is therefore a flexible tool for comprehensive characterization of tandem repeat patterns that can be used to visualize and identify a variety of regions of interest in genome assemblies.
