## Supplementary Table S0 for "RepeatOBserver: tandem repeat visualization and centromere detection"

### Sheet: Table0
Software	Whole chromosome visualization	Annotation of perfect tandem repeats	Annotation of imperfect repeats	Annotation of interspersed repeats	Repeat lengths	Prior knowledge of repeats needed	Optimization of input parameters needed	Repeat Monomer and HOR annotation	Method	Centromere location prediction	Data type required	Benefits	Citation
Tandem Repeat Finder (TRF)	No would need another program	Yes	Set amount by user	No	unlimited	No	Yes need to set significance level to call a tandem repeat	No	Bernoulli trials of kmers	No	Fasta sequence data	Unlimited size of repeats, works on large sequences	(Benson, 1999)
TROLL	No would need another program	Yes	No	No	20bp or more	No	Set repeat lengths to search for	No	Aho-Corasick algorithm	No	Fasta sequence data	TIme efficient but cannot detect imperfect repeats	(Castelo et al., 2002)
RepeatMasker	No would need another program	Yes	Only as much allowed by search algorithm	Yes	Slow for larger sequences	Yes	Yes	No	Direct search algorithm based on repeat library (e.g. Repbase)	No	Repeat libary and fasta	Can annotate TEs and tandem repeats based on the data in given library	(Tarailo-Graovac and Chen, 2009)
mreps	No would need another program		Set amount by user	No	unlimited	No	Parameter to determine the amount of repeat imperfection	No	combined combinatorial heuristic paradigm	No	Fasta sequence data	Efficient, has parameter to detect imperfect repeats	(Kolpakov et al., 2003)
Spectral Repeat Finder (SRF)	Not whole chromosome but visualize spectra of up to 50kbp	Yes	Limited by exact method but can still detect	Yes	Limited by window size used, larger windows slows exact method computation using Nmers	No	Not needed	No	Fourier transform of nucleotide frequencies	No	Fasta sequence data	First wave transform tool to look for repeats, but limitied by need to combine each frequency and exact method search	(Sharma et al., 2004)
ATRHunter	No would need another program	Yes	Yes	No		No	Yes	No	arbitrary scoring function	No	Fasta sequence data	Can find approximate TRs better than TRF	(Wexler et al., 2005)
TRStalker	No would need another program	Yes	Yes	No				No	gapped and ungapped q-gram	No	Fasta sequence data	Searches for "fuzzy" TRs	(Pellegrini et al., 2010)
TideHunter	N/A	N/A	N/A	N/A	N/A	N/A	N/A	No	seed-and-chain	No	Fasta sequence data	Makes consensus sequences from repeats due to poor assembly of noisy reads	(Gao et al., 2019)
RepeatModeler (2)	No would need another program	No	No	Annotates TEs	short interspersed and long terminal repeats	No, build de novo library of repeats	No	No	high-frequency sequence word counts and then repeated subsampling of genome	No	Fasta sequence data	New version2 can find longer terminal repeat retrotransposons using structural discovery approach	(Flynn et al., 2020)
CentromereArchitect	No would need another program	No	No	No	NA	Yes	NA	Yes	Divided repeats into monomers and higher order repeats	No	High quality assembled centromeric repeat arrays	Takes centromeric array and divides into counts of monomers and higher order repeats	(Dvorkina et al., 2021)
HiCAT	No would need another program	No	No	No	NA	Yes	NA	Yes	Divided repeats into monomers and higher order repeats	No	High quality assembled centromeric repeat arrays	Takes centromeric array and divides into counts of monomers and higher order repeats	(Gao et al., 2023)
HORmon	No would need another program	No	No	No	NA	Yes	NA	Yes	Divided repeats into monomers and higher order repeats	No	High quality assembled centromeric repeat arrays	Takes centromeric array and divides into counts of monomers and higher order repeats	(Kunyavskaya et al., 2021)
Tandem Repeat Annotation and Structural Hierarchy (TRASH)	Plots results using CViT, StainedGlass sequence identity heat map	Yes	Yes	Yes, some		No prior knowledge of repeats needed		Yes	Kmers	No, does not predict centromere positions based on repeats	Fasta genome sequence	De novo repeat annotation without prior knowledge and monomer HOR descriptions	(Wlodzimierz, Hong, et al., 2023)
K-Seek	No	Yes, Short TRs	No	No	2-10 mers	No		Not looking at long reads	Kmers	No	Illumina short reads	Detects TRs in Illumina short reads	(Wei et al., 2014)
Centurion	HiC heat maps	No	No	No	N/A	N/A	N/A	No	Patterns in HiC heatmaps	Yes, 89% effective in microbes	Hi-C data	Can predict centromere locations in microbes based on the idea that centromeres appear with a similar pattern in all chromosomes	(Varoquaux, et al., 2015)
Wavelet analysis of genes and methylation	Yes	No	No	No	N/A	N/A	N/A	No	Wavelet analysis of methylation and gene densities	Yes, tried in Poplar	Methylation and gene annotation	Can predict centromere locations	(Weighill et al., 2019)
EMBOSS CG isochore	Yes	No	No	No	N/A	N/A	N/A	No	CG isochore plotting	Yes	DNA sequence	Not made for centromere ID but runs quickly	(Rice et al., 2000)
quarTET (CentroMiner)	No	Yes	No	Takes in TE annotation from EDTA	Finds tandem repeats using monomer search	For TEs a gff3 is needed		Monomer annotation	Tandem repeats (monomer mapping) and TE positions (input gff3)	Yes but predicts many possible locations	FASTA and gff3	First tool to try to predict centromere locations from sequence data	(Lin et al., 2023)
RepeatOBserver	Yes	Yes	Yes	Can detect clusters of TEs	2-10,000 bp	Not needed	Not needed	No, Specific monomer sequence needs to be found with an exact method in the 5000kbp window afterwards	Fourier transform of 1D DNA walks	Yes	DNA sequence	Can predict centromere locations and the dominant repeat length in this location, easy visualization of all repeats across a chromosome
