## Supplementary Table S1 for "RepeatOBserver: tandem repeat visualization and centromere detection"

### Sheet: Sheet1
Species explored	Genome URL
Alligator mississippiensis (American alligator)	https://www.ncbi.nlm.nih.gov/datasets/genome/GCF_030867095.1/
Ananas comosus var. bracteatus f.tricolors (pineapple)	https://www.ncbi.nlm.nih.gov/datasets/genome/GCA_029339315.1/
Anas platyrhynchos (mallard)	https://www.ncbi.nlm.nih.gov/datasets/genome/GCA_008746955.2/
Anolis sagrei (brown anole)	https://dataverse.harvard.edu/dataset.xhtml?persistentId=doi:10.7910/DVN/TTKBFU
Arabidopsis thaliana (COLCEN)	https://www.arabidopsis.org/download/index-auto.jsp?dir=%2Fdownload_files%2FGenes%2FCol-CEN+genome+assembly+release
Arabidopsis thaliana (TAIR10)	https://www.arabidopsis.org/download/index-auto.jsp?dir=%2Fdownload_files%2FGenes%2FTAIR10_genome_release%2FTAIR10_chromosome_files
Brassica rapa (turnip)	http://39.100.233.196:82/download_genome/Brassica_Genome_data/Brara_Chiifu_V4.0/
Ceratopteris richardii isolate:Whitten (fern)	https://www.ncbi.nlm.nih.gov/assembly/GCA_020310875.1
Chionographis japonica	https://www.ncbi.nlm.nih.gov/datasets/genome/GCA_947650365.1/
Danio rerio (zebrafish)	https://www.ncbi.nlm.nih.gov/datasets/genome/GCA_944039275.1/
Dendrobium huoshanense (orchid)	https://www.ncbi.nlm.nih.gov/genome/41611
Dendrobium nobile (orchid)	https://www.ncbi.nlm.nih.gov/genome/17836
Drosophila pseudoobscura athabasca (fruit fly)	https://www.ncbi.nlm.nih.gov/datasets/genome/GCA_008121225.1/
Drosophila pseudoobscura lowei (fruit fly)	https://www.ncbi.nlm.nih.gov/datasets/genome/GCA_008121275.1/
Drosophila pseudoobscura pseudoobscura (fruit fly)	https://www.ncbi.nlm.nih.gov/datasets/genome/GCA_004329205.1/
Drosophila pseudoobscura subobscura (fruit fly)	https://www.ncbi.nlm.nih.gov/datasets/genome/GCF_008121235.1/
Fagopyrum tataricum	https://www.ncbi.nlm.nih.gov/datasets/genome/GCA_002319775.1/
Fragaria vesca (strawberry)	http://eplantftp.njau.edu.cn/Fragaria/F._vesca/F._vesca_v6.0/
Gallus gallus (chicken)	https://www.ncbi.nlm.nih.gov/datasets/genome/GCA_027557775.1/
Ginkgo biloba (ginkgo)	https://www.ncbi.nlm.nih.gov/datasets/genome/GCA_024626585.1/
Helianthus annuus (HA412 HOv2) (sunflower)	https://sunflowergenome.org/assembly-data/
Homo sapiens (human)	https://www.ncbi.nlm.nih.gov/assembly/GCA_009914755.3/
Luzula sylvatica (rush)	https://www.ncbi.nlm.nih.gov/datasets/genome/GCA_946800325.1/
Mastacembelus armatus (ZigZag eel)	https://www.ncbi.nlm.nih.gov/datasets/taxonomy/205130/
Monomorium pharaonis (ant)	https://www.ncbi.nlm.nih.gov/datasets/genome/GCF_013373865.1/
Mus musculus (house mouse)	https://www.ncbi.nlm.nih.gov/datasets/genome/GCA_030265425.1/
Ornithorhynchus anatinus (Platypus)	https://www.ncbi.nlm.nih.gov/datasets/genome/GCF_004115215.2/
Oryza brachyantha (malo sina)	https://www.ncbi.nlm.nih.gov/datasets/genome/GCF_000231095.2/
Oryza sativa Japonica Group (Japanese rice)	https://www.ncbi.nlm.nih.gov/datasets/genome/GCF_001433935.1/
Pisum sativum cultivar Zhongwan6 (garden pea)	https://www.ncbi.nlm.nih.gov/assembly/GCF_024323335.1
Polygonum aviculare	https://www.ncbi.nlm.nih.gov/datasets/genome/GCA_934048045.1/
Solanum lycopersicum (tomato)	https://www.ncbi.nlm.nih.gov/datasets/genome/GCF_000188115.5/
Solanum pimpinellifolium (currant tomato)	https://www.ncbi.nlm.nih.gov/datasets/genome/GCA_014964335.1/
Taeniopygia guttata (zebra finch)	https://www.ncbi.nlm.nih.gov/datasets/genome/GCF_003957565.2/
Takifugu rubripes (torafugu)	https://www.ncbi.nlm.nih.gov/datasets/genome/GCF_901000725.2/
Taxus wallichiana var. yunnanensis (yew)	https://www.ncbi.nlm.nih.gov/datasets/genome/GCA_018340775.1/
Triticum monococcum aegilpoides (wheat)	https://datadryad.org/stash/dataset/doi:10.5061/dryad.v41ns1rxj
Triticum monococcum monococcum (wheat)	https://datadryad.org/stash/dataset/doi:10.5061/dryad.v41ns1rxj
Zea mays (maize)	https://www.ncbi.nlm.nih.gov/datasets/genome/GCF_902167145.1/
