## Supplementary Table S2 for "RepeatOBserver: tandem repeat visualization and centromere detection"

### Sheet: Centromere_table_total
Species	chromosome from NCBI	Histogram prediction	Shannon prediction	Known centromere position	Full chromosome length
Arabidopsis thaliana COLCEN	Chr1	15.5	15.4375	16	33
Arabidopsis thaliana COLCEN	Chr2	5	4.4825	5	22.5
Arabidopsis thaliana COLCEN	Chr3	13.5	14.3525	14	26
Arabidopsis thaliana COLCEN	Chr4	5	5.0225	5	22
Arabidopsis thaliana COLCEN	Chr5	13	12.6425	13	29.5
Brassica rapa (turnip)	Chr01	19.5	19.1925	23	43.5
Brassica rapa (turnip)	Chr02	21.5	20.0775	23	37.5
Brassica rapa (turnip)	Chr03	35	34.6175	36	42.5
Brassica rapa (turnip)	Chr04	11	12.3625	10	30
Brassica rapa (turnip)	Chr05	29.5	29.1575	28	47
Brassica rapa (turnip)	Chr06	17.5	16.9325	18	52.5
Brassica rapa (turnip)	Chr07	7	12.4525	12	38.5
Brassica rapa (turnip)	Chr08	11	11.2025	12	31.5
Brassica rapa (turnip)	Chr09	47.5	47.7125	48	73.5
Brassica rapa (turnip)	Chr10	9	7.7175	12	30.5
Drosophila pseudoobscura lowei	ChrDlow77	21	18.4875	19	48.5
Drosophila pseudoobscura lowei	ChrDlow78	3	1.3875	2	24.5
Drosophila pseudoobscura lowei	ChrDlow79	3	0.342501	2	31.5
Drosophila pseudoobscura lowei	ChrDlow81	43	32.6875	40	73.5
Fragaria vesca (strawberry)	Chr1	21	19.5775	19	24.5
Fragaria vesca (strawberry)	Chr2	7	9.3925	10	30
Fragaria vesca (strawberry)	Chr3	25	19.0625	20	39
Fragaria vesca (strawberry)	Chr4	13	14.3325	15	34.5
Fragaria vesca (strawberry)	Chr5	15	18.1325	19	30
Fragaria vesca (strawberry)	Chr7	5	5.0075	5	24
Gallus gallus domesticus (chicken)	Chr36	75	82.9525	75	199.5
Gallus gallus domesticus (chicken)	Chr37	53	149.548	53	151
Gallus gallus domesticus (chicken)	Chr38	7	7.1225	7	113.5
Gallus gallus domesticus (chicken)	Chr39	19	18.3175	18	92
Gallus gallus domesticus (chicken)	Chr40	57	13.0225	6	60
Gallus gallus domesticus (chicken)	Chr41	23	0.012501	1	37
Gallus gallus domesticus (chicken)	Chr42	7	6.6225	7	36.5
Gallus gallus domesticus (chicken)	Chr43	21	8.8825	9	30
Gallus gallus domesticus (chicken)	Chr44	5	0.012501	2	25.5
Gallus gallus domesticus (chicken)	Chr49	13	15.4275	15	16.5
Helianthus annuus (HA412 HOv2)	Chr01	25	58.3025	20	159.5
Helianthus annuus (HA412 HOv2)	Chr03	69	134.218	70	182.5
Helianthus annuus (HA412 HOv2)	Chr04	45	43.8525	100	222
Helianthus annuus (HA412 HOv2)	Chr05	37	35.9025	80	187.5
Helianthus annuus (HA412 HOv2)	Chr07	55	0.012501	60	162.5
Helianthus annuus (HA412 HOv2)	Chr08	169	95.4275	170	178
Helianthus annuus (HA412 HOv2)	Chr09	85	48.6675	80	200.5
Helianthus annuus (HA412 HOv2)	Chr11	107	174.148	110	199.5
Helianthus annuus (HA412 HOv2)	Chr13	23	129.318	20	176
Helianthus annuus (HA412 HOv2)	Chr14	55	55.6525	60	190
Helianthus annuus (HA412 HOv2)	Chr15	171	178.473	170	187
Helianthus annuus (HA412 HOv2)	Chr16	85	16.6625	90	218.5
Homo sapiens (human)	Chr56	13	13.5675	14.7	51.5
Homo sapiens (human)	Chr57	7	0.207501	13.2	45.5
Homo sapiens (human)	Chr58	27.5	27.1625	27.5	66.5
Homo sapiens (human)	Chr59	27	27.0875	26.5	62
Homo sapiens (human)	Chr60	19	16.3975	17.2	81
Homo sapiens (human)	Chr61	25	24.9625	24	84.5
Homo sapiens (human)	Chr62	37.5	36.4875	36.6	96.5
Homo sapiens (human)	Chr63	11	15.9975	19	100
Homo sapiens (human)	Chr64	11	10.8675	17.6	101.5
Homo sapiens (human)	Chr65	3	2.9075	17.9	114
Homo sapiens (human)	Chr66	35	35.3875	35.8	133.5
Homo sapiens (human)	Chr67	53	52.0425	53.7	135.5
Homo sapiens (human)	Chr68	41.5	40.1875	40.2	135
Homo sapiens (human)	Chr69	51.5	45.8175	49	151
Homo sapiens (human)	Chr70	45.5	44.5975	45.6	146.5
Homo sapiens (human)	Chr71	61	61.7925	59.9	161
Homo sapiens (human)	Chr72	59	59.3025	61	172.5
Homo sapiens (human)	Chr73	49	47.8425	48.4	182.5
Homo sapiens (human)	Chr74	51	50.4175	50.4	194
Homo sapiens (human)	Chr75	93.5	93.5125	91	201.5
Homo sapiens (human)	Chr76	93.5	92.9975	93.3	243
Homo sapiens (human)	Chr77	123.5	123.033	125	248.5
Mus musculus (mouse)	Chr51	117	0.012501	1	120
Mus musculus (mouse)	Chr52	3	0.482501	1	120
Mus musculus (mouse)	Chr53	5	0.012501	1	126
Mus musculus (mouse)	Chr54	97	1.4825	1	170
Mus musculus (mouse)	Chr55	73	0.012501	1	102
Mus musculus (mouse)	Chr56	17	0.012501	1	96.5
Mus musculus (mouse)	Chr57	7	0.012501	1	103.5
Mus musculus (mouse)	Chr58	3	0.107501	1	90
Mus musculus (mouse)	Chr59	5	0.012501	1	60
Mus musculus (mouse)	Chr60	27	115.763	87	160.5
Oryza sativa (Japonica Group, rice)	ChrSat56	17	15.4525	16	43.5
Oryza sativa (Japonica Group, rice)	ChrSat57	13	12.0825	14	36
Oryza sativa (Japonica Group, rice)	ChrSat58	19	17.8425	20	36.5
Oryza sativa (Japonica Group, rice)	ChrSat59	3	8.9075	9	36
Oryza sativa (Japonica Group, rice)	ChrSat60	11	11.4375	13	30
Oryza sativa (Japonica Group, rice)	ChrSat61	15	15.4475	15	31.5
Oryza sativa (Japonica Group, rice)	ChrSat62	11	12.2575	13	30
Oryza sativa (Japonica Group, rice)	ChrSat63	13	11.8575	14	28.5
Oryza sativa (Japonica Group, rice)	ChrSat64	3	1.1325	3	23.5
Oryza sativa (Japonica Group, rice)	ChrSat65	7	8.5725	8	23.5
Oryza sativa (Japonica Group, rice)	ChrSat66	11	11.2675	13	29.5
Oryza sativa (Japonica Group, rice)	ChrSat67	11	12.3125	13	28
Solanum lycopersicum (tomato)	ChrSly38	37.5	6.3425	35	93.5
Solanum lycopersicum (tomato)	ChrSly39	9	41.3125	9	53
Solanum lycopersicum (tomato)	ChrSly44	27	37.9175	10	66.5
Solanum lycopersicum (tomato)	ChrSly45	9	0.052501	10	65.5
Solanum lycopersicum (tomato)	ChrSly46	21	0.017501	34	71
Solanum lycopersicum (tomato)	ChrSly47	15	16.9525	18	66
Solanum lycopersicum (tomato)	ChrSly48	17	0.022501	18	56
Zea mays (corn)	Chr096	137	136.723	140	308.5
Zea mays (corn)	Chr097	195	7.0775	95	244
Zea mays (corn)	Chr098	166.25	86.3925	90	238.5
Zea mays (corn)	Chr099	233	107.968	110	250.5
Zea mays (corn)	Chr101	5	3.5575	60	181.5
Zea mays (corn)	Chr102	158.5	56.6775	60	186
Zea mays (corn)	Chr103	161	160.803	50	182.5
Zea mays (corn)	Chr104	61	0.012501	60	163.5
Zea mays (corn)	Chr105	49	51.1625	50	152.5
