## Supplementary Table S3 for "RepeatOBserver: tandem repeat visualization and centromere detection"

### Sheet: Centromeres_total
Species	Chromosome ID from NCBI	centromere_barplot	centromere_shannon	full_chromosome_length
Alligator mississippiensis (American alligator)	Chr29	53	50.7425	101.5
Alligator mississippiensis (American alligator)	Chr30	7	25.9025	90.5
Alligator mississippiensis (American alligator)	Chr31	27	47.5625	84
Alligator mississippiensis (American alligator)	Chr33	33	41.0975	78
Alligator mississippiensis (American alligator)	Chr34	63	53.2625	76
Alligator mississippiensis (American alligator)	Chr35	33.5	32.4925	68
Alligator mississippiensis (American alligator)	Chr36	21	0.012501	60
Alligator mississippiensis (American alligator)	Chr37	23.5	21.2975	46.5
Alligator mississippiensis (American alligator)	Chr38	25	9.9425	39
Alligator mississippiensis (American alligator)	Chr39	3	18.4525	36
Ananas comosus var. bracteatus f.tricolors (pineapple)	Chr19	5	0.012501	19.5
Ananas comosus var. bracteatus f.tricolors (pineapple)	Chr20	7	5.0275	18
Ananas comosus var. bracteatus f.tricolors (pineapple)	Chr21	3	0.137501	15.5
Ananas comosus var. bracteatus f.tricolors (pineapple)	Chr22	3	25.4525	26.5
Ananas comosus var. bracteatus f.tricolors (pineapple)	Chr23	9	10.2075	17
Ananas comosus var. bracteatus f.tricolors (pineapple)	Chr25	11	12.6075	24.5
Ananas comosus var. bracteatus f.tricolors (pineapple)	Chr26	5	5.5475	19.5
Ananas comosus var. bracteatus f.tricolors (pineapple)	Chr27	19	23.0775	24.5
Ananas comosus var. bracteatus f.tricolors (pineapple)	Chr28	7	6.3475	15.5
Ananas comosus var. bracteatus f.tricolors (pineapple)	Chr29	11	9.2175	18
Ananas comosus var. bracteatus f.tricolors (pineapple)	Chr32	7	16.6775	18
Ananas comosus var. bracteatus f.tricolors (pineapple)	Chr33	11.5	7.1375	14.5
Ananas comosus var. bracteatus f.tricolors (pineapple)	Chr34	13	14.3875	16.5
Ananas comosus var. bracteatus f.tricolors (pineapple)	Chr35	19	18.7925	22.5
Ananas comosus var. bracteatus f.tricolors (pineapple)	Chr36	15	8.0675	20.5
Ananas comosus var. bracteatus f.tricolors (pineapple)	Chr37	3	30.9025	32
Ananas comosus var. bracteatus f.tricolors (pineapple)	Chr38	3	0.292501	24
Ananas comosus var. bracteatus f.tricolors (pineapple)	Chr39	9.5	20.0525	21.5
Ananas comosus var. bracteatus f.tricolors (pineapple)	Chr40	5	17.4575	23
Ananas comosus var. bracteatus f.tricolors (pineapple)	Chr41	10.5	8.3575	14
Ananas comosus var. bracteatus f.tricolors (pineapple)	Chr42	5	4.1175	15
Ananas comosus var. bracteatus f.tricolors (pineapple)	Chr43	3	19.4025	20.5
Anas platyrhynchos (mallard)	Chr28	207	0.502501	208.5
Anas platyrhynchos (mallard)	Chr30	3	109.183	120
Anas platyrhynchos (mallard)	Chr31	67	51.6575	78
Anas platyrhynchos (mallard)	Chr32	29	34.2125	65
Anas platyrhynchos (mallard)	Chr33	23	14.1125	40
Anas platyrhynchos (mallard)	Chr34	19	18.9775	38
Anas platyrhynchos (mallard)	Chr35	21	0.012501	33.5
Anas platyrhynchos (mallard)	Chr36	15.5	16.2475	27
Anas platyrhynchos (mallard)	Chr37	7.5	10.4525	23
Anas platyrhynchos (mallard)	Chr38	15	18.9525	22.5
Anas platyrhynchos (mallard)	Chr39	9	21.3225	22.5
Anas platyrhynchos (mallard)	Chr40	9.5	19.2025	22
Anas platyrhynchos (mallard)	Chr41	13	8.8675	20.5
Anas platyrhynchos (mallard)	Chr42	13	2.5775	18.5
Anas platyrhynchos (mallard)	Chr43	7	13.5325	16.5
Anas platyrhynchos (mallard)	Chr44	9	10.0725	15.5
Anolis sagrei (brown anole)	Chr10	37	35.8475	39.5
Anolis sagrei (brown anole)	Chr11	35	31.8975	38.5
Anolis sagrei (brown anole)	Chr12	31	0.077501	36.5
Anolis sagrei (brown anole)	Chr13	3	0.512501	23.5
Anolis sagrei (brown anole)	Chr14	5	3.8925	21
Anolis sagrei (brown anole)	Chr3	279	277.463	281.5
Anolis sagrei (brown anole)	Chr5	3	3.8525	207
Anolis sagrei (brown anole)	Chr6	11	0.682501	136
Anolis sagrei (brown anole)	Chr7	107	3.3425	111
Anolis sagrei (brown anole)	Chr8	3	45.9025	47.5
Anolis sagrei (brown anole)	Chr9	3	6.1975	46
Arabidopsis thaliana (COLCEN)	Chr1	15.5	15.4375	33
Arabidopsis thaliana (COLCEN)	Chr2	5	4.4825	22.5
Arabidopsis thaliana (COLCEN)	Chr3	13.5	14.3525	26
Arabidopsis thaliana (COLCEN)	Chr4	5	5.0225	22
Arabidopsis thaliana (COLCEN)	Chr5	13	12.6425	29.5
Arabidopsis thaliana (TAIR10)	Chr01	15	15.4625	30.5
Arabidopsis thaliana (TAIR10)	Chr02	3	3.8475	20
Arabidopsis thaliana (TAIR10)	Chr03	13	12.6475	23.5
Arabidopsis thaliana (TAIR10)	Chr04	3	2.4275	19
Arabidopsis thaliana (TAIR10)	Chr05	11	11.7825	27
Brassica rapa (turnip)	Chr01	19.5	19.1925	43.5
Brassica rapa (turnip)	Chr02	21.5	20.0775	37.5
Brassica rapa (turnip)	Chr03	35	34.6175	42.5
Brassica rapa (turnip)	Chr04	11	12.3625	30
Brassica rapa (turnip)	Chr05	29.5	29.1575	47
Brassica rapa (turnip)	Chr06	17.5	16.9325	52.5
Brassica rapa (turnip)	Chr07	7	12.4525	38.5
Brassica rapa (turnip)	Chr08	11	11.2025	31.5
Brassica rapa (turnip)	Chr09	47.5	47.7125	73.5
Brassica rapa (turnip)	Chr10	9	7.7175	30.5
Ceratopteris richardii isolate:Whitten (fern)	Chr06	221	56.6975	258.5
Ceratopteris richardii isolate:Whitten (fern)	Chr07	147	212.273	227.5
Ceratopteris richardii isolate:Whitten (fern)	Chr08	49	45.4025	227.5
Ceratopteris richardii isolate:Whitten (fern)	Chr09	149	72.8375	219
Ceratopteris richardii isolate:Whitten (fern)	Chr10	53	156.658	210.5
Ceratopteris richardii isolate:Whitten (fern)	Chr11	183	164.588	207
Ceratopteris richardii isolate:Whitten (fern)	Chr12	55	187.848	202
Ceratopteris richardii isolate:Whitten (fern)	Chr14	129	154.273	200.5
Ceratopteris richardii isolate:Whitten (fern)	Chr15	105	113.673	199
Ceratopteris richardii isolate:Whitten (fern)	Chr16	19	73.2425	199
Ceratopteris richardii isolate:Whitten (fern)	Chr17	193.5	131.083	198.5
Ceratopteris richardii isolate:Whitten (fern)	Chr18	17	10.7175	197.5
Ceratopteris richardii isolate:Whitten (fern)	Chr19	179	68.0425	194
Ceratopteris richardii isolate:Whitten (fern)	Chr20	109	108.303	190.5
Ceratopteris richardii isolate:Whitten (fern)	Chr21	175	90.3275	187.5
Ceratopteris richardii isolate:Whitten (fern)	Chr22	171	76.0075	186.5
Ceratopteris richardii isolate:Whitten (fern)	Chr23	65	38.2225	183
Ceratopteris richardii isolate:Whitten (fern)	Chr24	175	144.498	182
Ceratopteris richardii isolate:Whitten (fern)	Chr25	83	89.8825	182
Ceratopteris richardii isolate:Whitten (fern)	Chr26	41	120.003	179
Ceratopteris richardii isolate:Whitten (fern)	Chr28	13	105.408	176.5
Ceratopteris richardii isolate:Whitten (fern)	Chr29	9	88.7175	166
Ceratopteris richardii isolate:Whitten (fern)	Chr30	73	106.028	165
Ceratopteris richardii isolate:Whitten (fern)	Chr31	125	115.838	162.5
Ceratopteris richardii isolate:Whitten (fern)	Chr32	125	94.9825	159.5
Ceratopteris richardii isolate:Whitten (fern)	Chr33	13	27.4625	157
Ceratopteris richardii isolate:Whitten (fern)	Chr34	21	118.868	156
Ceratopteris richardii isolate:Whitten (fern)	Chr35	143	82.5675	155.5
Ceratopteris richardii isolate:Whitten (fern)	Chr36	15	26.9325	154
Ceratopteris richardii isolate:Whitten (fern)	Chr37	19	86.3225	150
Ceratopteris richardii isolate:Whitten (fern)	Chr38	17	99.8125	150
Ceratopteris richardii isolate:Whitten (fern)	Chr39	33	46.5275	150
Ceratopteris richardii isolate:Whitten (fern)	Chr40	141	138.988	147
Ceratopteris richardii isolate:Whitten (fern)	Chr41	113	36.5825	142
Ceratopteris richardii isolate:Whitten (fern)	Chr42	121	98.9275	136.5
Ceratopteris richardii isolate:Whitten (fern)	Chr43	95	11.5875	134.5
Ceratopteris richardii isolate:Whitten (fern)	Chr44	29	23.2525	115
Chionographis japonica	Chr49	65.5	115.173	137.5
Chionographis japonica	Chr51	31	30.7225	100.5
Chionographis japonica	Chr52	47.5	93.9225	95
Chionographis japonica	Chr53	3	83.6275	93.5
Chionographis japonica	Chr54	75	23.9725	88.5
Chionographis japonica	Chr55	3	79.3025	86
Chionographis japonica	Chr56	13	0.052501	81.5
Chionographis japonica	Chr57	39	72.4925	74.5
Chionographis japonica	Chr58	21	61.0075	74
Chionographis japonica	Chr59	23	68.8925	70
Chionographis japonica	Chr60	67	46.1775	70
Danio rerio (zebrafish)	Chr00	15	16.3175	47.5
Danio rerio (zebrafish)	Chr01	15	14.4325	51
Danio rerio (zebrafish)	Chr02	15	16.5025	56
Danio rerio (zebrafish)	Chr03	23	14.5775	58.5
Danio rerio (zebrafish)	Chr04	13	11.5625	52
Danio rerio (zebrafish)	Chr05	27	26.2825	59
Danio rerio (zebrafish)	Chr06	51.5	45.1525	59
Danio rerio (zebrafish)	Chr07	35	32.2325	54
Danio rerio (zebrafish)	Chr08	19	19.4675	51.5
Danio rerio (zebrafish)	Chr09	17	11.9625	59
Danio rerio (zebrafish)	Chr10	27	36.0175	49.5
Danio rerio (zebrafish)	Chr11	25	29.3275	41.5
Danio rerio (zebrafish)	Chr12	17	11.9975	50
Danio rerio (zebrafish)	Chr13	17	13.4075	45.5
Danio rerio (zebrafish)	Chr14	29	26.4875	40
Danio rerio (zebrafish)	Chr90	29.5	29.0475	62
Danio rerio (zebrafish)	Chr91	15	14.9625	63.5
Danio rerio (zebrafish)	Chr92	47	47.2125	66.5
Danio rerio (zebrafish)	Chr93	29.5	28.2775	64.5
Danio rerio (zebrafish)	Chr94	57	54.9475	76
Danio rerio (zebrafish)	Chr95	23.5	22.7475	62.5
Danio rerio (zebrafish)	Chr96	47.5	59.6125	79.5
Danio rerio (zebrafish)	Chr97	51.5	39.0975	62.5
Danio rerio (zebrafish)	Chr98	5	56.2575	57.5
Danio rerio (zebrafish)	Chr99	19	18.5325	50
Dendrobium huoshanense (orchid)	ChrDhuo02	31	29.5025	62.5
Dendrobium huoshanense (orchid)	ChrDhuo03	81	32.8525	84.5
Dendrobium huoshanense (orchid)	ChrDhuo04	35	60.0475	75
Dendrobium huoshanense (orchid)	ChrDhuo05	11	36.8125	84.5
Dendrobium huoshanense (orchid)	ChrDhuo06	11	38.4775	47.5
Dendrobium huoshanense (orchid)	ChrDhuo07	47	16.2075	100.5
Dendrobium huoshanense (orchid)	ChrDhuo09	25	7.4675	41
Dendrobium huoshanense (orchid)	ChrDhuo10	27	27.8025	47
Dendrobium huoshanense (orchid)	ChrDhuo11	41	40.6325	80.5
Dendrobium huoshanense (orchid)	ChrDhuo12	47	9.4125	51
Dendrobium huoshanense (orchid)	ChrDhuo13	47	70.7725	72
Dendrobium huoshanense (orchid)	ChrDhuo14	11	0.052501	41
Dendrobium huoshanense (orchid)	ChrDhuo17	17	15.3375	61.5
Dendrobium huoshanense (orchid)	ChrDhuo18	53	39.5975	88
Dendrobium huoshanense (orchid)	ChrDhuo19	57	56.9225	99.5
Dendrobium nobile (orchid)	ChrDnob08	9	36.4175	58
Dendrobium nobile (orchid)	ChrDnob09	55	36.3725	64.5
Dendrobium nobile (orchid)	ChrDnob10	11	11.3025	39.5
Dendrobium nobile (orchid)	ChrDnob11	31	30.5875	76.5
Dendrobium nobile (orchid)	ChrDnob12	3	0.012501	62
Dendrobium nobile (orchid)	ChrDnob13	51	73.0775	90.5
Dendrobium nobile (orchid)	ChrDnob14	43	25.9175	54
Dendrobium nobile (orchid)	ChrDnob15	19	7.2325	38
Dendrobium nobile (orchid)	ChrDnob16	49	38.3825	82
Dendrobium nobile (orchid)	ChrDnob17	33	29.6775	41.5
Dendrobium nobile (orchid)	ChrDnob19	45	42.7975	51.5
Dendrobium nobile (orchid)	ChrDnob20	3	14.5575	56
Dendrobium nobile (orchid)	ChrDnob21	17	17.1575	44.5
Dendrobium nobile (orchid)	ChrDnob22	7	6.0625	46.5
Dendrobium nobile (orchid)	ChrDnob23	31	45.5175	74.5
Dendrobium nobile (orchid)	ChrDnob25	53	49.0825	95.5
Dendrobium nobile (orchid)	ChrDnob26	17	29.1525	84.5
Drosophila pseudoobscura athabasca (fruit fly)	ChrDath88	3	0.257501	22
Drosophila pseudoobscura athabasca (fruit fly)	ChrDath89	9	25.2125	46
Drosophila pseudoobscura athabasca (fruit fly)	ChrDath90	3	3.5375	24.5
Drosophila pseudoobscura athabasca (fruit fly)	ChrDath91	31	0.067501	52.5
Drosophila pseudoobscura lowei (fruit fly)	ChrDlow77	21	18.4875	48.5
Drosophila pseudoobscura lowei (fruit fly)	ChrDlow78	3	1.3875	24.5
Drosophila pseudoobscura lowei (fruit fly)	ChrDlow79	3	0.342501	31.5
Drosophila pseudoobscura lowei (fruit fly)	ChrDlow81	43	32.6875	73.5
Drosophila pseudoobscura pseudoobscura (fruit fly)	ChrDpse38	13	2.9425	32.5
Drosophila pseudoobscura pseudoobscura (fruit fly)	ChrDpse39	3	0.012501	23
Drosophila pseudoobscura pseudoobscura (fruit fly)	ChrDpse40	3	18.8625	31
Drosophila pseudoobscura pseudoobscura (fruit fly)	ChrDpse42	25	23.5475	67.5
Drosophila pseudoobscura subobscura (fruit fly)	ChrDsub30	9	0.147501	24.5
Drosophila pseudoobscura subobscura (fruit fly)	ChrDsub32	3	18.5525	24
Drosophila pseudoobscura subobscura (fruit fly)	ChrDsub33	21	14.5875	30.5
Drosophila pseudoobscura subobscura (fruit fly)	ChrDsub34	15	10.9225	26
Fagopyrum tataricum	Chr79	45	40.5375	68.5
Fagopyrum tataricum	Chr80	31	52.5875	61.5
Fagopyrum tataricum	Chr81	27	4.0025	58
Fagopyrum tataricum	Chr82	37	49.9825	57
Fagopyrum tataricum	Chr83	25.5	0.017501	54
Fagopyrum tataricum	Chr85	25	0.147501	52
Fagopyrum tataricum	Chr86	43	11.2825	50
Fragaria vesca (strawberry)	Chr1	21	19.5775	24.5
Fragaria vesca (strawberry)	Chr2	7	9.3925	30
Fragaria vesca (strawberry)	Chr3	25	19.0625	39
Fragaria vesca (strawberry)	Chr4	13	14.3325	34.5
Fragaria vesca (strawberry)	Chr5	15	18.1325	30
Fragaria vesca (strawberry)	Chr7	5	5.0075	24
Gallus gallus (chicken)	Chr36	75	82.9525	199.5
Gallus gallus (chicken)	Chr37	53	149.548	151
Gallus gallus (chicken)	Chr38	7	7.1225	113.5
Gallus gallus (chicken)	Chr39	19	18.3175	92
Gallus gallus (chicken)	Chr40	57	13.0225	60
Gallus gallus (chicken)	Chr41	23	0.012501	37
Gallus gallus (chicken)	Chr42	7	6.6225	36.5
Gallus gallus (chicken)	Chr43	21	8.8825	30
Gallus gallus (chicken)	Chr44	5	0.012501	25.5
Gallus gallus (chicken)	Chr45	3	0.012501	22.5
Gallus gallus (chicken)	Chr46	3	1.9625	20.5
Gallus gallus (chicken)	Chr47	3	0.012501	21.5
Gallus gallus (chicken)	Chr48	3	0.012501	19.5
Gallus gallus (chicken)	Chr49	13	15.4275	16.5
Gallus gallus (chicken)	Chr50	10.5	12.5275	14
Gallus gallus (chicken)	Chr55	11	0.012501	15
Gallus gallus (chicken)	Chr76	77	28.1575	80.5
Helianthus annuus (HA412 HOv2) (sunflower)	Chr01	25	58.3025	159.5
Helianthus annuus (HA412 HOv2) (sunflower)	Chr03	69	134.218	182.5
Helianthus annuus (HA412 HOv2) (sunflower)	Chr04	45	43.8525	222
Helianthus annuus (HA412 HOv2) (sunflower)	Chr05	37	35.9025	187.5
Helianthus annuus (HA412 HOv2) (sunflower)	Chr07	55	0.012501	162.5
Helianthus annuus (HA412 HOv2) (sunflower)	Chr08	169	95.4275	178
Helianthus annuus (HA412 HOv2) (sunflower)	Chr09	85	48.6675	200.5
Helianthus annuus (HA412 HOv2) (sunflower)	Chr11	107	174.148	199.5
Helianthus annuus (HA412 HOv2) (sunflower)	Chr13	23	129.318	176
Helianthus annuus (HA412 HOv2) (sunflower)	Chr14	55	55.6525	190
Helianthus annuus (HA412 HOv2) (sunflower)	Chr15	171	178.473	187
Helianthus annuus (HA412 HOv2) (sunflower)	Chr16	85	16.6625	218.5
Homo sapiens (human)	Chr56	13	13.5675	51.5
Homo sapiens (human)	Chr57	7	0.207501	45.5
Homo sapiens (human)	Chr58	27.5	27.1625	66.5
Homo sapiens (human)	Chr59	27	27.0875	62
Homo sapiens (human)	Chr60	19	16.3975	81
Homo sapiens (human)	Chr61	25	24.9625	84.5
Homo sapiens (human)	Chr62	37.5	36.4875	96.5
Homo sapiens (human)	Chr63	11	15.9975	100
Homo sapiens (human)	Chr64	11	10.8675	101.5
Homo sapiens (human)	Chr65	3	2.9075	114
Homo sapiens (human)	Chr66	35	35.3875	133.5
Homo sapiens (human)	Chr67	53	52.0425	135.5
Homo sapiens (human)	Chr68	41.5	40.1875	135
Homo sapiens (human)	Chr69	51.5	45.8175	151
Homo sapiens (human)	Chr70	45.5	44.5975	146.5
Homo sapiens (human)	Chr71	61	61.7925	161
Homo sapiens (human)	Chr72	59	59.3025	172.5
Homo sapiens (human)	Chr73	49	47.8425	182.5
Homo sapiens (human)	Chr74	51	50.4175	194
Homo sapiens (human)	Chr75	93.5	93.5125	201.5
Homo sapiens (human)	Chr76	93.5	92.9975	243
Homo sapiens (human)	Chr77	123.5	123.033	248.5
Homo sapiens (human)	ChrY	29	11.1025	62.5
Luzula sylvatica (rush)	Chr56	75	72.5175	77.5
Luzula sylvatica (rush)	Chr57	31	72.2675	75
Luzula sylvatica (rush)	Chr58	15	70.6375	75
Luzula sylvatica (rush)	Chr59	65	2.6325	73
Luzula sylvatica (rush)	Chr60	35	47.6125	71
Luzula sylvatica (rush)	Chr61	57	57.1725	61
Mastacembelus armatus (ZigZag eel)	Chr32	15	14.2925	32
Mastacembelus armatus (ZigZag eel)	Chr33	13	13.2275	28
Mastacembelus armatus (ZigZag eel)	Chr34	3	26.9925	28
Mastacembelus armatus (ZigZag eel)	Chr35	13	0.012501	27.5
Mastacembelus armatus (ZigZag eel)	Chr36	3	25.0325	27.5
Mastacembelus armatus (ZigZag eel)	Chr37	25	6.7125	27.5
Mastacembelus armatus (ZigZag eel)	Chr38	13	0.112501	27.5
Mastacembelus armatus (ZigZag eel)	Chr39	13	12.6125	26.5
Mastacembelus armatus (ZigZag eel)	Chr40	11	16.8375	26
Mastacembelus armatus (ZigZag eel)	Chr41	13	0.112501	25.5
Mastacembelus armatus (ZigZag eel)	Chr42	3	23.8625	25
Mastacembelus armatus (ZigZag eel)	Chr43	3	2.9825	24.5
Mastacembelus armatus (ZigZag eel)	Chr44	3	23.0275	24.5
Mastacembelus armatus (ZigZag eel)	Chr45	5	0.012501	23
Mastacembelus armatus (ZigZag eel)	Chr46	3	21.1425	22.5
Mastacembelus armatus (ZigZag eel)	Chr47	3	21.0525	22.5
Mastacembelus armatus (ZigZag eel)	Chr48	21	0.012501	23.5
Mastacembelus armatus (ZigZag eel)	Chr49	3	20.1325	21.5
Mastacembelus armatus (ZigZag eel)	Chr50	3	19.4975	21
Mastacembelus armatus (ZigZag eel)	Chr51	3	19.2025	20.5
Mastacembelus armatus (ZigZag eel)	Chr52	13	16.6775	18
Mastacembelus armatus (ZigZag eel)	Chr53	3	4.4875	17
Mastacembelus armatus (ZigZag eel)	Chr54	3	0.022501	15.5
Mastacembelus armatus (ZigZag eel)	Chr55	21	18.5325	30
Monomorium pharaonis (ant)	Chr67	29	27.4125	41.5
Monomorium pharaonis (ant)	Chr68	7	13.2975	34
Monomorium pharaonis (ant)	Chr70	13	0.917501	32
Monomorium pharaonis (ant)	Chr71	13	11.8975	30
Monomorium pharaonis (ant)	Chr72	3	24.6475	28
Monomorium pharaonis (ant)	Chr73	21	8.6575	24.5
Monomorium pharaonis (ant)	Chr75	15	3.4575	22.5
Monomorium pharaonis (ant)	Chr76	11	0.012501	21
Monomorium pharaonis (ant)	Chr77	13	7.6375	17
Mus musculus (house mouse)	Chr51	117	0.012501	120
Mus musculus (house mouse)	Chr52	3	0.482501	120
Mus musculus (house mouse)	Chr53	5	0.012501	126
Mus musculus (house mouse)	Chr54	97	1.4825	170
Mus musculus (house mouse)	Chr55	73	0.012501	102
Mus musculus (house mouse)	Chr56	17	0.012501	96.5
Mus musculus (house mouse)	Chr57	7	0.012501	103.5
Mus musculus (house mouse)	Chr58	3	0.107501	90
Mus musculus (house mouse)	Chr59	5	0.012501	60
Mus musculus (house mouse)	Chr60	27	115.763	160.5
Ornithorhynchus anatinus (Platypus)	Chr34	81	24.0075	83.5
Ornithorhynchus anatinus (Platypus)	Chr39	45	43.0875	60
Ornithorhynchus anatinus (Platypus)	Chr40	41	0.262501	42.5
Ornithorhynchus anatinus (Platypus)	Chr45	15	15.8325	44.5
Ornithorhynchus anatinus (Platypus)	Chr46	21	20.6575	35.5
Ornithorhynchus anatinus (Platypus)	Chr47	15	13.8375	30.5
Ornithorhynchus anatinus (Platypus)	Chr48	3	8.8275	25
Ornithorhynchus anatinus (Platypus)	Chr49	123	55.0975	125
Ornithorhynchus anatinus (Platypus)	Chr50	3	12.1625	30
Oryza brachyantha (malo sina)	ChrBra63.2	11	11.2625	34
Oryza brachyantha (malo sina)	ChrBra64.2	9	9.9475	27.5
Oryza brachyantha (malo sina)	ChrBra65.2	17	16.2175	30
Oryza brachyantha (malo sina)	ChrBra66.2	5	3.9375	22
Oryza brachyantha (malo sina)	ChrBra67.2	7	7.3675	20.5
Oryza brachyantha (malo sina)	ChrBra68.2	9	10.7275	22
Oryza brachyantha (malo sina)	ChrBra69.2	7	6.7675	19.5
Oryza brachyantha (malo sina)	ChrBra70.2	9	7.8925	18.5
Oryza brachyantha (malo sina)	ChrBra71.2	3	2.7825	16
Oryza brachyantha (malo sina)	ChrBra72.2	5	4.8975	16.5
Oryza brachyantha (malo sina)	ChrBra73.2	7	8.4325	18
Oryza brachyantha (malo sina)	ChrBra74.2	7	7.0025	17
Oryza sativa Japonica Group (Japanese rice)	ChrSat56	17	15.4525	43.5
Oryza sativa Japonica Group (Japanese rice)	ChrSat57	13	12.0825	36
Oryza sativa Japonica Group (Japanese rice)	ChrSat58	19	17.8425	36.5
Oryza sativa Japonica Group (Japanese rice)	ChrSat59	3	8.9075	36
Oryza sativa Japonica Group (Japanese rice)	ChrSat60	11	11.4375	30
Oryza sativa Japonica Group (Japanese rice)	ChrSat61	15	15.4475	31.5
Oryza sativa Japonica Group (Japanese rice)	ChrSat62	11	12.2575	30
Oryza sativa Japonica Group (Japanese rice)	ChrSat63	13	11.8575	28.5
Oryza sativa Japonica Group (Japanese rice)	ChrSat64	3	1.1325	23.5
Oryza sativa Japonica Group (Japanese rice)	ChrSat65	7	8.5725	23.5
Oryza sativa Japonica Group (Japanese rice)	ChrSat66	11	11.2675	29.5
Oryza sativa Japonica Group (Japanese rice)	ChrSat67	11	12.3125	28
Pisum sativum cultivar Zhongwan6 (garden pea)	Chr45	209	208.623	464
Pisum sativum cultivar Zhongwan6 (garden pea)	Chr47	145	144.748	536
Pisum sativum cultivar Zhongwan6 (garden pea)	Chr49	443	442.668	653
Polygonum aviculare	Chr10	19	18.7675	31.5
Polygonum aviculare	Chr11	7	7.1225	31
Polygonum aviculare	Chr12	7	5.7875	29
Polygonum aviculare	Chr3	19	19.2925	43
Polygonum aviculare	Chr4	21	21.2325	41.5
Polygonum aviculare	Chr5	13	12.2625	36.5
Polygonum aviculare	Chr6	19	18.4925	35.5
Polygonum aviculare	Chr7	13	14.5275	34
Polygonum aviculare	Chr8	23	22.1075	33
Polygonum aviculare	Chr9	13	14.2275	32
Solanum lycopersicum (tomato)	ChrSly38	37.5	6.3425	93.5
Solanum lycopersicum (tomato)	ChrSly39	9	41.3125	53
Solanum lycopersicum (tomato)	ChrSly44	27	37.9175	66.5
Solanum lycopersicum (tomato)	ChrSly45	9	0.052501	65.5
Solanum lycopersicum (tomato)	ChrSly46	21	0.017501	71
Solanum lycopersicum (tomato)	ChrSly47	15	16.9525	66
Solanum lycopersicum (tomato)	ChrSly48	17	0.022501	56
Solanum pimpinellifolium (currant tomato)	ChrSpim35	39.5	38.8425	95.5
Solanum pimpinellifolium (currant tomato)	ChrSpim36	19	19.9075	56
Solanum pimpinellifolium (currant tomato)	ChrSpim37	13	4.0375	66
Solanum pimpinellifolium (currant tomato)	ChrSpim38	15	4.4975	67.5
Solanum pimpinellifolium (currant tomato)	ChrSpim39	45	0.012501	67
Solanum pimpinellifolium (currant tomato)	ChrSpim40	11	10.7125	50
Solanum pimpinellifolium (currant tomato)	ChrSpim41	23	57.9825	68
Solanum pimpinellifolium (currant tomato)	ChrSpim42	11	10.0825	67
Solanum pimpinellifolium (currant tomato)	ChrSpim43	29	1.8075	72
Solanum pimpinellifolium (currant tomato)	ChrSpim44	15	20.9775	68
Solanum pimpinellifolium (currant tomato)	ChrSpim45	19.5	18.0175	56.5
Solanum pimpinellifolium (currant tomato)	ChrSpim46	19	17.0975	70.5
Taeniopygia guttata (zebra finch)	Chr11	19	112.908	114.5
Taeniopygia guttata (zebra finch)	Chr12	51	1.7625	72
Taeniopygia guttata (zebra finch)	Chr25	7	15.6625	18.5
Taeniopygia guttata (zebra finch)	Chr26	7.5	6.0325	16.5
Taeniopygia guttata (zebra finch)	Chr27	11	0.192501	14
Taeniopygia guttata (zebra finch)	Chr32	7	9.2825	15
Takifugu rubripes (torafugu)	Chr31	27	1.9525	29.5
Takifugu rubripes (torafugu)	Chr32	5	0.012501	22
Takifugu rubripes (torafugu)	Chr33	5	4.8575	20.5
Takifugu rubripes (torafugu)	Chr34	17	16.3275	20
Takifugu rubripes (torafugu)	Chr35	5	18.0225	19.5
Takifugu rubripes (torafugu)	Chr36	3	17.0325	18.5
Takifugu rubripes (torafugu)	Chr37	3	1.1725	17.5
Takifugu rubripes (torafugu)	Chr38	3	16.4425	18
Takifugu rubripes (torafugu)	Chr39	7	0.012501	17
Takifugu rubripes (torafugu)	Chr40	5	0.217501	17
Takifugu rubripes (torafugu)	Chr41	5	3.0675	16.5
Takifugu rubripes (torafugu)	Chr43	13	14.9475	16.5
Takifugu rubripes (torafugu)	Chr44	3	15.0475	16.5
Takifugu rubripes (torafugu)	Chr45	13	14.4525	16
Takifugu rubripes (torafugu)	Chr46	5	4.3775	15.5
Takifugu rubripes (torafugu)	Chr47	11	10.8325	15
Takifugu rubripes (torafugu)	Chr48	7	12.0275	14
Takifugu rubripes (torafugu)	Chr49	3	3.7725	14
Zea mays (maize)	Chr096	137	136.723	308.5
Zea mays (maize)	Chr097	195	7.0775	244
Zea mays (maize)	Chr098	166.25	86.3925	238.5
Zea mays (maize)	Chr099	233	107.968	250.5
Zea mays (maize)	Chr101	5	3.5575	181.5
Zea mays (maize)	Chr102	158.5	56.6775	186
Zea mays (maize)	Chr103	161	160.803	182.5
Zea mays (maize)	Chr104	61	0.012501	163.5
Zea mays (maize)	Chr105	49	51.1625	152.5
